# PGE2 modulation of stimulus valence directs zebrafish behavioral fever

**DOI:** 10.64898/2026.05.08.723740

**Authors:** Bradley Cutler, Claire E. Tobin, Hailey L. Hollins, Kaarthik A. Balakrishnan, James A. Gagnon, Martin Haesemeyer

## Abstract

Animals seek warmth during fever, but whether this behavior reflects altered temperature perception or interpretation remains unresolved. A prevailing view holds that fever reduces perceived temperature, making the environment feel colder. Here, we use behavior, modeling, and calcium imaging in larval zebrafish to test these hypotheses. We find that viral immune signals drive larval zebrafish to seek warmer temperatures in a PGE2-dependent manner. We localized PGE2 receptors to thermoregulatory brain regions that are conserved across vertebrates. Through comparative behavioral modeling we show that contrary to the prevailing view, fever does not reduce the perception of warmth. Instead, PGE2 alters the valence of temperature changes, such that heating becomes attractive while cooling turns aversive. Calcium imaging reveals that modulation of medullary activity by immune signals directs these changes in stimulus valence. Together, these results identify PGE2-driven changes in stimulus valence as a key principle of the sensorimotor basis of fever.
