## Supplementary material for "PGE2 modulation of stimulus valence directs zebrafish behavioral fever": Table S1

### Sheet: Sheet1
Behavior
poly(I:C) Experiments
Figure 1B
Condition 1	Condition 2	Test	p-value	Basis	Display
PBS Control [n=17]	poly(I:C) [n=20]	Wilcoxon ranksum	0.00554867	Fish	**
Figure 1C and S1A
Condition 1	Condition 2	Test	p-value	Basis	Display
PBS Control [n=28]	poly(I:C) [n=28]	Bootstrapped KS	0.00899101	Fish	**		MSD: Mean squared difference
Figure 1D							CV: Critical value
Condition 1	Condition 2	Test	p-value	Basis	Display		NI: Not annotated in the figure
PBS Control [n=28]	poly(I:C) [n=28]	Wilcoxon ranksum	0.016735	Fish	*
Figure S1F
Condition 1	Condition 2	Test	p-value	Basis	Display
PBS Control [n=28]	poly(I:C) [n=28]	Wilcoxon ranksum	0.986926	Fish	n.s.
Figure 4B
Condition 1	Condition 2	Test	p-value	Basis	Display
PBS Control [n=28]	poly(I:C) [n=28]	Bootstrapped MSD	0.382617	Fish	n.s.
Figure 4C
Condition 1	Condition 2	Test	p-value	Basis	Display
PBS Control [n=28]	poly(I:C) [n=28]	Bootstrapped MSD	0.020979	Fish	*
Figure 4D
Condition 1	Condition 2	Test	p-value	Basis	Display
PBS Control [n=28]	poly(I:C) [n=28]	Bootstrapped MSD	0.044955	Fish	*
Figure S4E
Condition 1	Condition 2	Test	p-value	Basis	Display
PBS Control [n=28]	poly(I:C) [n=28]	Bootstrapped MSD	0.815185	Fish	n.s.
Celebrex Experiments
Figure 3B
Condition 1	Condition 2	Test	Rank	p-value	CV at 0.05	CV at 0.01	CV at 0.001	Basis	Display
PBS Control [38]	poly(I:C) + Celebrex [39]	Wilcoxon ranksum	1	1.44092e-06	0.00833333	0.00166667	0.000166667	Fish	***
PBS Control [38]	poly(I:C) [40]		2	1.43423e-05	0.0166667	0.00333333	0.000333333		***
PBS + Celebrex [39]	poly(I:C) + Celebrex [39]		3	8.41035e-05	0.025	0.005	0.0005		NI
PBS + Celebrex [39]	poly(I:C) [40]		4	0.000464085	0.0333333	0.00666667	0.000666667		NI
poly(I:C) + Celebrex [39]	poly(I:C) [40]		5	0.702145	0.0416667	0.00833333	0.000833333		n.s.
PBS + Celebrex [39]	PBS Control [38]		6	0.752116	0.05	0.01	0.001		n.s.
Figure 3C and S3D
Condition 1	Condition 2	Test	Rank	p-value	CV at 0.05	CV at 0.01	CV at 0.001	Basis	Display
poly(I:C) + Celebrex [50]	poly(I:C) [50]	Bootstrapped KS	1	1.33524e-09	0.00833333	0.00166667	0.000166667	Fish	***
PBS + Celebrex [48]	poly(I:C) [50]		2	2.53274e-05	0.0166667	0.00333333	0.000333333		NI
PBS Control [48]	poly(I:C) [50]		3	0.001998	0.025	0.005	0.0005		**
PBS + Celebrex [48]	poly(I:C) + Celebrex [50]		4	0.358641	0.0333333	0.00666667	0.000666667		NI
PBS Control [48]	poly(I:C) + Celebrex [50]		5	0.621379	0.0416667	0.00833333	0.000833333		n.s.
PBS + Celebrex [48]	PBS Control [48]		6	0.92008	0.05	0.01	0.001		NI
Figure 3D
Condition 1	Condition 2	Test	Rank	p-value	CV at 0.05	CV at 0.01	CV at 0.001	Basis	Display
poly(I:C) + Celebrex [50]	poly(I:C) [50]	Wilcoxon ranksum	1	2.60817e-05	0.00833333	0.00166667	0.000166667	Fish	***
PBS + Celebrex [48]	poly(I:C) [50]		2	0.000332103	0.0166667	0.00333333	0.000333333		NI
PBS Control [48]	poly(I:C) [50]		3	0.00557799	0.025	0.005	0.0005		*
PBS Control [48]	poly(I:C) + Celebrex [50]		4	0.172415	0.0333333	0.00666667	0.000666667		n.s.
PBS + Celebrex [48]	PBS Control [48]		5	0.348277	0.0416667	0.00833333	0.000833333		n.s.
PBS + Celebrex [48]	poly(I:C) + Celebrex [50]		6	0.701155	0.05	0.01	0.001		NI
Figure S3H
Condition 1	Condition 2	Test	Rank	p-value	CV at 0.05	CV at 0.01	CV at 0.001	Basis	Display
PBS + Celebrex [48]	poly(I:C) [50]	Wilcoxon ranksum	1	0.0710591	0.00833333	0.00166667	0.000166667	Fish	n.s.
PBS + Celebrex [48]	PBS Control [48]		2	0.168643	0.0166667	0.00333333	0.000333333		n.s.
PBS + Celebrex [48]	poly(I:C) + Celebrex [50]		3	0.221575	0.025	0.005	0.0005		n.s.
PBS Control [48]	poly(I:C) [50]		4	0.557392	0.0333333	0.00666667	0.000666667		n.s.
PBS Control [48]	poly(I:C) + Celebrex [50]		5	0.746926	0.0416667	0.00833333	0.000833333		n.s.
poly(I:C) + Celebrex [50]	poly(I:C) [50]		6	0.884892	0.05	0.01	0.001		n.s.
Figure S4G
Condition 1	Condition 2	Test	Rank	p-value	CV at 0.05	CV at 0.01	CV at 0.001	Basis	Display
PBS Control [48]	poly(I:C) + Celebrex [50]	Bootstrapped MSD	1	0.194805	0.00833333	0.00166667	0.000166667	Fish	n.s.
PBS + Celebrex [48]	PBS Control [48]		2	0.206793	0.0166667	0.00333333	0.000333333		NI
PBS + Celebrex [48]	poly(I:C) + Celebrex [50]		3	0.264735	0.025	0.005	0.0005		NI
PBS + Celebrex [48]	poly(I:C) [50]		4	0.280719	0.0333333	0.00666667	0.000666667		NI
PBS Control [48]	poly(I:C) [50]		5	0.353646	0.0416667	0.00833333	0.000833333		n.s.
poly(I:C) + Celebrex [50]	poly(I:C) [50]		6	0.528472	0.05	0.01	0.001		n.s.
Figure S4H
Condition 1	Condition 2	Test	Rank	p-value	CV at 0.05	CV at 0.01	CV at 0.001	Basis	Display
PBS + Celebrex [48]	PBS Control [48]	Bootstrapped MSD	1	0.00599401	0.00833333	0.00166667	0.000166667	Fish	NI
PBS Control [48]	poly(I:C) [50]		2	0.015984	0.0166667	0.00333333	0.000333333		*
PBS + Celebrex [48]	poly(I:C) + Celebrex [50]		3	0.026973	0.025	0.005	0.0005		NI
poly(I:C) + Celebrex [50]	poly(I:C) [50]		4	0.144855	0.0333333	0.00666667	0.000666667		n.s.
PBS + Celebrex [48]	poly(I:C) [50]		5	0.164835	0.0416667	0.00833333	0.000833333		NI
PBS Control [48]	poly(I:C) + Celebrex [50]		6	0.437562	0.05	0.01	0.001		n.s.
Figure S4I
Condition 1	Condition 2	Test	Rank	p-value	CV at 0.05	CV at 0.01	CV at 0.001	Basis	Display
PBS Control [48]	poly(I:C) [50]	Bootstrapped MSD	1	0.0559441	0.00833333	0.00166667	0.000166667	Fish	n.s.
poly(I:C) + Celebrex [50]	poly(I:C) [50]		2	0.121878	0.0166667	0.00333333	0.000333333		n.s.
PBS + Celebrex [48]	poly(I:C) [50]		3	0.23976	0.025	0.005	0.0005		NI
PBS Control [48]	poly(I:C) + Celebrex [50]		4	0.326673	0.0333333	0.00666667	0.000666667		n.s.
PBS + Celebrex [48]	PBS Control [48]		5	0.363636	0.0416667	0.00833333	0.000833333		NI
PBS + Celebrex [48]	poly(I:C) + Celebrex [50]		6	0.481518	0.05	0.01	0.001		NI
ZFPV Experiments
Figure 3F and S3L
Condition 1	Condition 2	Test	Rank	p-value	CV at 0.05	CV at 0.01	CV at 0.001	Basis	Display
Control [42]	ZFPV [42]	Bootstrapped KS	1	0.048951	0.0166667	0.00333333	0.000333333	Fish	0.049
ZFPV [42]	ZFPV + Celebrex [42]		2	0.117882	0.0333333	0.00666667	0.000666667		NI
Control [42]	ZFPV + Celebrex [42]		3	0.529471	0.05	0.01	0.001		NI
Figure 3G
Condition 1	Condition 2	Test	Rank	p-value	CV at 0.05	CV at 0.01	CV at 0.001	Basis	Display
Control [42]	ZFPV [42]	Wilcoxon ranksum	1	0.130563	0.0166667	0.00333333	0.000333333	Fish	n.s.
ZFPV [42]	ZFPV + Celebrex [42]		2	0.230617	0.0333333	0.00666667	0.000666667		n.s.
Control [42]	ZFPV + Celebrex [42]		3	0.654656	0.05	0.01	0.001		n.s.
Figure S3P
Condition 1	Condition 2	Test	Rank	p-value	CV at 0.05	CV at 0.01	CV at 0.001	Basis	Display
ZFPV [42]	ZFPV + Celebrex [42]	Wilcoxon ranksum	1	0.0396291	0.0166667	0.00333333	0.000333333	Fish	n.s.
Control [42]	ZFPV [42]		2	0.0826459	0.0333333	0.00666667	0.000666667		n.s.
Control [42]	ZFPV + Celebrex [42]		3	0.802209	0.05	0.01	0.001		n.s.
Simulations
poly(I:C) Experiments
Figure 5B
Condition 1	Condition 2	Test	p-value	Basis	Display
PBS Control [n=1000]	poly(I:C) [n=1000]	Bootstrapped KS	0	Simulation	***
Figure 5C
Condition 1	Condition 2	Test	Rank	p-value	CV at 0.05	CV at 0.01	CV at 0.001	Basis	Display
poly(I:C) emission [n=1000]	PBS Control [n=1000]	Bootstrapped KS	3	0	0.025	0.005	0.0005	Simulation	***
poly(I:C) transit [n=1000]	poly(I:C) [n=1000]		3	0	0.025	0.005	0.0005		NI
PBS Control [n=1000]	poly(I:C) [n=1000]		3	0	0.025	0.005	0.0005		n.s.
poly(I:C) transit [n=1000]	PBS Control [n=1000]		4	4.67989e-10	0.0333333	0.00666667	0.000666667		***
poly(I:C) emission [n=1000]	poly(I:C) transit [n=1000]		5	3.59392e-09	0.0416667	0.00833333	0.000833333		***
poly(I:C) emission [n=1000]	poly(I:C) [n=1000]		6	0.030969	0.05	0.01	0.001		NI
Figure 5H and S5G
Condition 1	Condition 2	Test	Rank	p-value	CV at 0.05	CV at 0.01	CV at 0.001	Basis	Display
poly(I:C) IBI [n=1000]	poly(I:C) Turn [n=1000]	Bootstrapped KS	5	0	0.025	0.005	0.0005	Simulation	***
poly(I:C) IBI [n=1000]	poly(I:C) [n=1000]		5	0	0.025	0.005	0.0005		NI
poly(I:C) Displacement [n=1000]	poly(I:C) [n=1000]		5	0	0.025	0.005	0.0005		NI
poly(I:C) Turn [n=1000]	PBS Control [n=1000]		5	0	0.025	0.005	0.0005		***
PBS Control [n=1000]	poly(I:C) [n=1000]		5	0	0.025	0.005	0.0005		NI
poly(I:C) Displacement [n=1000]	poly(I:C) Turn [n=1000]		6	0.001998	0.03	0.006	0.0006		**
poly(I:C) Displacement [n=1000]	PBS Control [n=1000]		7	0.002997	0.035	0.007	0.0007		**
poly(I:C) IBI [n=1000]	poly(I:C) Displacement [n=1000]		8	0.003996	0.04	0.008	0.0008		NI
poly(I:C) Turn [n=1000]	poly(I:C) [n=1000]		9	0.00899101	0.045	0.009	0.0009		NI
poly(I:C) IBI [n=1000]	PBS Control [n=1000]		10	0.282717	0.05	0.01	0.001		n.s.
Celebrex Experiments
Figure S5A
Condition 1	Condition 2	Test	Rank	p-value	CV at 0.05	CV at 0.01	CV at 0.001	Basis	Display
PBS + Celebrex [1000]	poly(I:C) [n=1000]	Bootstrapped KS	3	0	0.025	0.005	0.0005	Simulation	NI
PBS Control [n=1000]	poly(I:C) [n=1000]		3	0	0.025	0.005	0.0005		***
poly(I:C) + Celebrex [1000]	poly(I:C) [n=1000]		3	0	0.025	0.005	0.0005		***
PBS + Celebrex [1000]	poly(I:C) + Celebrex [1000]		4	2.22045e-16	0.0333333	0.00666667	0.000666667		NI
PBS + Celebrex [1000]	PBS Control [n=1000]		5	3.18056e-11	0.0416667	0.00833333	0.000833333		NI
PBS Control [n=1000]	poly(I:C) + Celebrex [1000]		6	0.01998	0.05	0.01	0.001		*
Calcium imaging
Figure 6C
Condition 1	Condition 2	Test	Rank	p-value	CV at 0.05	CV at 0.01	CV at 0.001	Basis	Display
HC PBS Control [16]	HC poly(I:C) [12]	Wilcoxon ranksum	1	0.0229199	0.00714286	0.00142857	0.000142857	Fish with response type	*
CH PBS Control [17]	CH poly(I:C) [15]		2	0.364774	0.0142857	0.00285714	0.000285714		NI
C PBS Control [20]	C poly(I:C) [20]		3	0.694891	0.0214286	0.00428571	0.000428571		NI
HH PBS Control [20]	HH poly(I:C) [20]		4	0.745483	0.0285714	0.00571429	0.000571429		NI
CC PBS Control [20]	CC poly(I:C) [20]		5	0.839232	0.0357143	0.00714286	0.000714286		NI
H PBS Control [20]	H poly(I:C) [20]		6	0.956855	0.0428571	0.00857143	0.000857143		NI
CA PBS Control [20]	CA poly(I:C) [20]		7	0.97842	0.05	0.01	0.001		NI
Figure 6D-F and Figure S6 E-H
Condition 1	Condition 2	Test	Rank	p-value	CV at 0.05	CV at 0.01	CV at 0.001	Basis	Display
H PBS Control [484]	H poly(I:C) [566]	Bootstrapped MSD	3	0.000999001	0.0214286	0.00428571	0.000428571	Neuron	**
HC PBS Control [156]	HC poly(I:C) [292]		3	0.000999001	0.0214286	0.00428571	0.000428571		**
CC PBS Control [3467]	CC poly(I:C) [2730]		3	0.000999001	0.0214286	0.00428571	0.000428571		**
HH PBS Control [385]	HH poly(I:C) [432]		4	0.001998	0.0285714	0.00571429	0.000571429		**
CA PBS Control [6180]	CA poly(I:C) [5510]		5	0.003996	0.0357143	0.00714286	0.000714286		**
C PBS Control [3385]	C poly(I:C) [3248]		6	0.0639361	0.0428571	0.00857143	0.000857143		n.s.
CH PBS Control [57]	CH poly(I:C) [52]		7	0.125874	0.05	0.01	0.001		n.s.
Figure 6G
Condition 1	Condition 2	Test	Rank	p-value	CV at 0.05	CV at 0.01	CV at 0.001	Basis	Display
HC PBS Control [16]	HC poly(I:C) [11]	Wilcoxon ranksum	1	0.000260579	0.00714286	0.00142857	0.000142857	Fish with response type passing threshold	*
HH PBS Control [18]	HH poly(I:C) [20]		2	0.0340434	0.0142857	0.00285714	0.000285714		0.03
CC PBS Control [20]	CC poly(I:C) [19]		3	0.536479	0.0214286	0.00428571	0.000428571		NI
CA PBS Control [20]	CA poly(I:C) [20]		4	0.655361	0.0285714	0.00571429	0.000571429		NI
H PBS Control [19]	H poly(I:C) [19]		5	0.661443	0.0357143	0.00714286	0.000714286		NI
CH PBS Control [15]	CH poly(I:C) [13]		6	0.678443	0.0428571	0.00857143	0.000857143		NI
C PBS Control [20]	C poly(I:C) [20]		7	0.797197	0.05	0.01	0.001		NI
Figure S6A
Condition 1	Condition 2	Test	p-value	Basis	Display
PBS Control [20]	poly(I:C) [20]	Bootstrapped KS	0.784216	Fish	n.s.
Figure S6B
Condition 1	Condition 2	Test	p-value	Basis	Display
PBS Control [20]	poly(I:C) [20]	Bootstrapped KS	0.427572	Fish	n.s.
Figure S6C
Condition 1	Condition 2	Test	p-value	Basis	Display
PBS Control [20]	poly(I:C) [20]	Bootstrapped KS	0.561439	Fish	n.s.
