## Supplementary material for "PGE2 modulation of stimulus valence directs zebrafish behavioral fever": Table S2

### Sheet: Sheet1
Primer Name	Target Gene	Fwd or Rev	Sequence
Mob4_qPCR_F2	Mob4	Fwd	5'-TCC AGA GGG ACA GGA TGA GG-3'
Mob4_qPCR_R1	Mob4	Rev	5'-GCC GTC ATC TGG GTA CAT GT-3'
Li_isg15-rt-F1	Isg-15	Fwd	5'-GTC AAG AAC GAG AAG GGC CA-3'
Li_isg15-rt-R1	Isg-15	Rev	5'-GAC TCG AGC TGT CTG CCT TT-3'
